# Seasonal Metabolic Dynamics of Microeukaryotic Plankton: A Year-long Metatranscriptomic Study in a Temperate Sea

**DOI:** 10.1101/2024.01.17.576024

**Authors:** Michiel Perneel, Rune Lagaisse, Jonas Mortelmans, Steven Maere, Pascal I. Hablützel

## Abstract

Seasonal fluctuations profoundly affect marine microeukaryotic plankton composition and metabolism, but accurately tracking these changes has been a longstanding challenge. In this study, we present a year-long metatranscriptomic dataset from the Southern Bight of the North Sea, shedding light on the seasonal dynamics in temperate plankton ecosystems. We observe distinct shifts in active plankton species and their metabolic processes in response to seasonal changes. We characterised the metabolic signatures of different seasonal phases in detail, thereby revealing the metabolic versatility of dinoflagellates, the heterotrophic dietary strategy of *Phaeocystis* during its late-stage blooms, and diatoms being most abundant and metabolically active in autumn. Our data illuminates the varied contributions of microeukaryotic taxa to biomass production and nutrient cycling at different times of the year and allows to delineate their ecological niches. These findings underscore the use of metatranscriptomics for continuous marine ecosystem monitoring to enhance our ecological understanding of the ocean’s eukaryotic microbiome.
