## Supplementary Dataset 1 for "Seasonal Metabolic Dynamics of Microeukaryotic Plankton: A Year-long Metatranscriptomic Study in a Temperate Sea"

### Sheet: Sampling_Locations
station	latitude	longitude
ZGO2	51333333	2500000
120	51185000	2701167
330	51433333	2808333
130	51270833	2905000
780	51471167	3058000
700	51376667	3220000

### Sheet: Sampling_Metadata
Sample ID	Station	Date	Time	SW filtered (L)	Eluate volume (mL)	RNA extraction volume (mL)
A_130_S1	130	2020-07-22	09:15:00	50	18	1.5
A_330_S2	330	2020-07-22	11:10:00	50	18	6		sample ID: month_station_nucleomidsID
A_780_S3	780	2020-07-22	12:30:00	50	18	6		station: sampling station
A_700_S4	700	2020-07-22	13:55:00	50	18	6		date
A_120_S5	120	2020-07-23	11:05:00	50	18	6		time
A_ZGO2_S6	ZG02	2020-07-23	13:50:00	50	18	2		SW filtered: the amount of sea surface water filtered for the microeukaryotic size fraction
B_130_S7	130	2020-08-17	09:50:00	50	36	4		Eluate Volume: the amount of seawater used to resuspend the residue on the filte
B_330_S8	330	2020-08-17	11:35:00	50	36	9		RNA extraction volume: the amount of eluate used for RNA extraction
B_780_S9	780	2020-08-17	12:40:00	50	36	9
B_700_S10	700	2020-08-17	14:05:00	50	36	9
B_120_S11	120	2020-08-18	09:40:00	50	36	9
B_ZG02_S12	ZG02	2020-08-18	12:10:00	50	34	7
C_130_S13	130	2020-09-30	09:10:00	50	45	9
C_700_S14	700	2020-09-30	12:00:00	50	45	9
C_780_S15	780	2020-09-30	13:40:00	50	45	9
C_330_S16	330	2020-09-30	15:00:00	50	45	9
C_ZG02_S17	ZG02	2020-09-30	16:20:00	50	45	9
C_120_S18	120	2020-09-30	18:35:00	50	45	9
E_130_S19	130	2020-11-26	09:05:00	50	45	40
E_700_S20	700	2020-11-26	11:00:00	50	45	40
E_780_S21	780	2020-11-26	13:55:00	50	45	30
E_330_S22	330	2020-11-26	15:00:00	50	45	30
E_120_S23	120	2020-11-27	10:30:00	50	45	30
E_ZG02_S24	ZG02	2020-11-27	12:10:00	50	45	26
F_130_S25	130	2020-12-15	09:25:00	50	45	36
F_700_S26	700	2020-12-15	13:30:00	50	45	36
F_780_S27	780	2020-12-15	12:15:00	50	45	36
F_330_S28	330	2020-12-15	11:05:00	50	45	36
F_120_S29	120	2020-12-16	10:20:00	50	45	36
F_ZG02_S30	ZG02	2020-12-16	12:10:00	50	45	36
1_130_S31	130	2021-01-18	09:05:00	50	45	20
1_700_S32	700	2021-01-18	11:45:00	50	45	17.5
1_780_S33	780	2021-01-18	13:00:00	50	45	19
1_330_S34	330	2021-01-18	14:05:00	50	45	20
1_ZG02_S35	ZG02	2021-01-18	15:35:00	50	45	30
2_130_S36	130	2021-02-15	09:30:00	50	27	18
2_700_S37	700	2021-02-15	11:45:00	50	27	9
2_780_S38	780	2021-02-15	13:10:00	50	9	9
2_330_S39	330	2021-02-15	14:20:00	50	27	9
2_120_S40	120	2021-02-15	16:15:00	50	36	27
4_130_S41	130	2021-04-27	09:45:00	20	18	8
4_330_S42	700	2021-04-27	10:20:00	50	36	8
4_ZG02_S43	780	2021-04-27	13:15:00	30	36	8
4_120_S44	330	2021-04-27	15:00:00	30	36	8
5_130_S45	ZG02	2021-05-18	09:45:00	50	30	18
5_700_S46	120	2021-05-18	12:00:00	50	27	18
5_780_S47	130	2021-05-18	13:15:00	50	31	18
5_330_S48	330	2021-05-18	14:12:00	50	24	8
5_ZG02_S49	ZG02	2021-05-18	18:50:00	50	23	14
5_120_S50	120	2021-05-18	20:25:00	50	27	18
6_130_S51	130	2021-06-29	10:00:00	50	18	7
6_330_S52	700	2021-06-29	15:00:00	50	27	6
6_700_S53	780	2021-06-29	12:35:00	50	18	6
6_780_S54	330	2021-06-29	14:00:00	50	18	4
6_120_S55	ZG02	2021-06-29	18:05:00	50	18	6
6_ZG02_S56	120	2021-06-29	16:25:00	50	18	6
7_130_S57	130	2021-07-26	09:52:00	50	45	10
7_330_S58	330	2021-07-26	14:40:00	50	45	9
7_700_S59	700	2021-07-26	12:15:00	50	45	9
7_780_S60	780	2021-07-26	13:38:00	50	45	10
7_120_S61	120	2021-07-27	12:45:00	50	45	10
7_ZG02_S62	ZG02	2021-07-27	10:15:00	50	45	8

### Sheet: Lab_Data
sample ID	RNA concentration 1	Dilution	RNA concentration 2	260/280	260/230	RIN	RNA used for library prep (µL)	RNA used for library prep (ng)	Volume ERCC RNA Spike-In Mix (1/1000) added (µL)
A_130_S1	80	1	109.7	2.14	1.85	5.3	1.82	200	4
A_330_S2	196	2	354	2.2	2.22	2.2	1.13	200	4		Sample ID: month_station_nucleomicsID
A_780_S3	200	2	407.6	2.2	2.27	2.5	0.98	200	4		Total RNA concentration measured at VLIZ
A_700_S4	>200	2	652	2.19	2.07	2.4	0.61	200	4		Dilution: dilution of sample at Nucleomics
A_120_S5	200	2	366.2	2.2	1.21	5	1.09	200	4		RNA concentration 2: total RNA concentration measured at Nucleomics
A_ZGO2_S6	16	1	16.84	1.97	0.43	2.9	11.88	200	4		260/280 ratio
B_130_S7	190	2	436.6	2.21	1.7	2.9	0.92	200	4		260/230 ratio
B_330_S8	89.2	1	116.5	2.21	1.24	4.6	1.72	200	4		RNA used for library prep
B_780_S9	86.6	1	113.3	2.21	0.59	4	1.77	200	4		Volume of ERCC RNA Spike-In Mix (1/1000) added in µL
B_700_S10	>200	2	471.8	2.2	0.86	2.8	0.85	200	4
B_120_S11	192	2	448.4	2.19	1.67	5.2	0.89	200	4
B_ZG02_S12	24.6	1	27.37	2.03	0.2	2.8	7.31	200	4
C_130_S13	12.1	1	18.93	1.84	0.11	5.1	14.33	200	4
C_700_S14	66	1	74.44	2.17	0.48	3.7	2.69	200	4
C_780_S15	47.6	1	59.21	2.18	0.8	2.7	3.38	200	4
C_330_S16	56.2	1	68	2.15	0.85	3.7	2.94	200	4
C_ZG02_S17	62.6	1	62.73	2.08	0.52	2.6	3.19	200	4
C_120_S18	43.8	1	50.98	2.18	0.94	2.2	3.92	200	4
E_130_S19	43.2	1	48.6	2.18	0.39	3.5	4.12	200	4
E_700_S20	31.4	1	36.53	2.04	0.38	4.7	5.47	200	4
E_780_S21	21.6	1	27.27	1.9	0.2	5.4	7.33	200	4
E_330_S22	47.4	1	53.08	2.03	0.46	3.3	3.77	200	4
E_120_S23	134	1	167.7	2.16	1.15	2.6	1.19	200	4
E_ZG02_S24	96.2	1	118.7	2.21	1.95	4.6	1.68	200	4
F_130_S25	Too low	1	6.358	1.75	0.05	2.9	48.1	96.71	1.93
F_700_S26	Too low	1	7.327	1.39	0.23	3.2	44	64.78	1.3
F_780_S27	16	1	24.55	1.89	0.16	3.3	10.83	200	4
F_330_S28	5.18	1	12.99	1.81	0.1	5.2	39.91	200	4
F_120_S29	5.04	1	5.981	1.99	0.67	2.8	38.01	200	4
F_ZG02_S30	9.72	1	17.73	1.83	0.14	3.7	17.31	200	4
1_130_S31	6.52	1	7.144	1.91	0.98	6.2	29.83	200	4
1_700_S32	Too low	1	Too low	/	/	3.9	45.4	129.78	2.6
1_780_S33	7.5	1	Too low	/	/	5.9	24.25	200	4
1_330_S34	7.76	1	Too low	/	/	6.1	21.65	200	4
1_ZG02_S35	9.22	1	10.43	1.84	0.08	5.7	21.13	200	4
2_130_S36	12.5	1	13.5	1.91	0.47	3.7	15.53	200	4
2_700_S37	Too low	1	Too low	/	/	2.8	44.8	115.03	2.3
2_780_S38	8.38	1	Too low	/	/	5.8	26.48	200	4
2_330_S39	13.9	1	14.34	2.11	0.12	2.7	13.46	200	4
2_120_S40	Too low	1	Too low	/	/	5.2	45.4	151.45	3.03
4_130_S41	45	1	48.27	2.19	0.25	4.5	4.14	200	4
4_330_S42	Too low	1	Too low	/	/	3.4	20.4	54.59	1.09
4_ZG02_S43	7.08	1	Too low	/	/	2.6	31.28	200	4
4_120_S44	9.32	1	15.76	1.89	0.84	4.1	16.84	200	4
5_130_S45	>200	3	530.6	2.21	1.49	2	1.13	200	4
5_700_S46	>200	3	916.6	2.16	1.59	2.2	0.65	200	4
5_780_S47	106	1	143.7	2.17	1.66	5.3	1.39	200	4
5_330_S48	32.6	1	39.06	2.13	1.66	2.8	5.52	200	4
5_ZG02_S49	58.06	1	64.27	2.17	1.24	2.2	3.11	200	4
5_120_S50	172	1	243.6	2.14	0.88	3.2	0.82	200	4
6_130_S51	Too low	1	Too low	/	/	5.2	45.4	83.77	1.68
6_330_S52	>200	3	488.4	2.23	1.84	3.6	1.23	200	4
6_700_S53	86.8	1	134.2	2.16	0.64	3.1	1.49	200	4
6_780_S54	114	1	157.2	2.2	1.91	2.7	1.27	200	4
6_120_S55	184	1	297.8	2.18	1.15	3.6	0.67	200	4
6_ZG02_S56	>200	3	662.4	2.2	1.83	2.7	0.91	200	4
7_130_S57	60.8	1	73.3	2.12	0.27	2	2.73	200	4
7_330_S58	57.6	1	71.7	2.18	0.54	2.2	2.79	200	4
7_700_S59	122	1	157.8	2.15	1.38	2.9	1.27	200	4
7_780_S60	41.4	1	60.05	1.96	0.3	4.5	3.73	200	4
7_120_S61	>200	3	521	2.2	1.86	1.6	1.15	200	4
7_ZG02_S62	85	1	126	2.22	2.35	3.2	1.59	200	4

### Sheet: Environmental_Data_Summary
All
	mean	std_dev	min	min_date	max	max_date	missing_data
Temperature	12.34	5.96	2.17	2021-02	22.54	2020-08	12
Salinity	32.99	1.35	29.92	2021-02	34.73	2020-11	12
Nitrate	12.45	13.68	0.25	2021-06	57.82	2021-02	12
Nitrite	0.43	0.36	0.03	2021-02	1.54	2020-09	12
Phosphate	0.41	0.39	0	2021-06	1.4	2021-02	12
Silicate	7.4	9.29	0	2020-11	43.86	2021-02	12
SPM	50.18	58.07	9	2021-05	340	2021-01	4
Secchi	213.15	176.79	20	2020-12	750	2020-08	1
Conductivity	38406.1	5926.06	26908.1	2021-02	49032.5	2020-08	12
Density	1024.81	1.39	1022.05	2021-06	1026.98	2021-02	12
Fluorescence	24.26	28.14	5.12	2021-05	123.1	2021-04	12
OBS	11.74	19.27	0.49	2021-05	108.98	2021-01	12
PAR	2352.71	4283.6	0	2020-11	9999	2020-07	12
Pressure	3.52	0.09	3.23	2020-08	3.69	2020-12	12
MeanOxygen	336.47	57.74	192.4	2021-05	446.87	2021-04	26
Nearshore
	mean	std_dev	min	min_date	max	max_date	missing_data
Temperature	12.46	6.43	2.17	2021-02	22.54	2020-08	6
Salinity	32.42	1.5	29.92	2021-02	34.67	2020-07	6
Nitrate	15.84	16.94	0.47	2021-05	57.82	2021-02	6
Nitrite	0.54	0.42	0.03	2021-07	1.54	2020-09	6
Phosphate	0.49	0.46	0	2021-06	1.4	2021-02	6
Silicate	10.66	11.51	0	2021-05	43.86	2021-02	6
SPM	77.94	73.63	16.9	2021-05	340	2021-01	3
Secchi	90.5	66.02	20	2020-12	280	2020-11	1
Conductivity	37951	6379.2	26908.1	2021-02	49032.5	2020-08	6
Density	1024.32	1.49	1022.05	2021-06	1026.54	2021-02	6
Fluorescence	30.13	30.1	7.65	2020-08	123.1	2021-04	6
OBS	20.82	24.41	2.97	2020-11	108.98	2021-01	6
PAR	2399.77	4358.46	0	2020-11	9999	2020-07	6
Pressure	3.49	0.1	3.23	2020-08	3.69	2020-12	6
MeanOxygen	334.08	62.53	192.4	2021-05	440.47	2021-04	12
Offshore
	mean	std_dev	min	min_date	max	max_date	missing_data
Temperature	12.22	5.59	3.02	2021-02	21.76	2020-08	6
Salinity	33.54	0.93	31.74	2021-05	34.73	2020-11	6
Nitrate	9.19	8.74	0.25	2021-06	29.32	2021-01	6
Nitrite	0.32	0.25	0.03	2021-02	1.04	2020-09	6
Phosphate	0.32	0.3	0	2021-06	0.96	2021-01	6
Silicate	4.26	4.96	0	2020-11	16.26	2021-01	6
SPM	25.1	16.46	9	2021-05	75	2021-02	1
Secchi	328.12	170.94	80	2021-01	750	2020-08	0
Conductivity	38843.6	5546.5	29259.3	2021-02	47899	2020-08	6
Density	1025.28	1.14	1023.03	2021-06	1026.98	2021-02	6
Fluorescence	18.62	25.41	5.12	2021-05	107.32	2021-04	6
OBS	3.01	2.94	0.49	2021-05	11.66	2021-02	6
PAR	2307.47	4296.26	0	2020-11	9999	2020-07	6
Pressure	3.54	0.05	3.42	2020-11	3.63	2021-01	6
MeanOxygen	338.99	53.91	266.2	2021-05	446.87	2021-04	14

### Sheet: Environmental_Data
TripStationNR	date	Code	19'-Butanoyloxyfucoxanthin (µg/l)	19'-Hexanoyloxyfucoxanthin (µg/l)	Alloxanthin (µg/l)	Antheraxanthin (µg/l)	Astaxanthine (µg/l)	Chlorophyll a (µg/L)	Chlorophyll b (µg/L)	Chlorophyll c2 (+c1) (µg/L)	Chlorophyll c3 (µg/l)	Chlorophyllide a (µg/L)	Diadinoxanthin (µg/l)	Diatoxanthin (µg/l)	Echinenone (µg/l)	Fucoxanthin (µg/l)	Lutein (µg/L)	Neoxanthin (µg/l)	Peridinin (µg/l)	Pheophorbide a (µg/l)	Pheophytin a (µg/l)	Prasinoxanthin (µg/l)	Violaxanthin (µg/l)	Zeaxanthin (µg/l)	β,β-Carotene (µg/l)	Nitraat - Nitriet (Nox): Molar conc (µmol N-Nox/L)	Nitraat (NO3) Molar conc: (µmol N-NO3/L)	Nitriet (NO2) Molar conc: (µmol N-NO2/L)	Phosphate (PO4): Molar conc (µmol P-PO4/L)	Silicaat (Si): Molar conc (µmol Si-SiO2/L)	Ammonium (NH4): Molar conc (µmol N-NH4/L)	SPM(mg/L)	Secchi depth (cm)	CTD > Conductivity	CTD > Density	CTD > Fluorescence	CTD > OBS	CTD > PAR	CTD > Pressure	CTD > Salinity	CTD > Sound Velocity	CTD > Temperature
20779	2020 06	120	0	0.0474725	0.0527418	0	0	7.6825	0.128165	1.23832	0.331237	0.254233	0.409584	0.0473813	0	3.19544	0	0	0.110287	0.311111	0.178293	0	0	0.0340674	0.135346	0.345	2.575	0.055	0.04	-0.9		26.7	220	44136.6	1024.14	25.6833	2.75071	1e-12	3.5131	33.4969	1514.14	18.0011
20780	2020 06	130	0.0446897	0	0.158064	0.0852992	0.0763854	18.3345	0.585277	2.73319	0.116329	0.578611	1.68836	0.0805952	0	2.4137	0.0235977	0.103634	8.05215	0.979422	0.242735	0.133402	0.0768771	0.0220614	0.570045	1.46	1.245	0.22	0.11	4.22		82	60	42597.6	1022.89	54.2964	37.8938	1e-12	3.68356	31.9579	1513.29	18.3028
20781	2020 06	215	0	0	0.0669415	0.0159809	0	6.56638	0.105161	0.110453	0.371686	0.175542	0.503788	0.0786329	0	2.96719	0	0.0080343	0.223477	0.0633744	0.250725	0	0.0287145	0.0149896	0.139132	1.425	1.235	0.19	0.08	0.05		11.6	420	43243.4	1023.73	15.6587	0.997486	1e-12	3.51929	32.9045	1512.87	17.7965
20782	2020 06	230	0	0.0150203	0.0694788	0.020778	0.0114578	8.30076	0.209028	1.03632	0.350063	0	0.521221	0.0402976	0	2.97736	0.00707932	0.0320045	1.22742	0.270781	0.220668	0.0470829	0.0353219	0.00551534	0.238948	2.475	2.105	0.37	0.105	1.155		14.4	160	42981.7	1023.49	24.7995	4.73987	1e-12	3.60358	32.6123	1512.79	17.8836
20783	2020 06	330	0	0	0.219081	0	0	8.32611	0.168695	1.24592	0.343263	0.219932	0.664208	0.044357	0	3.71305	0.00659458	0.0117836	0.133506	0.0537722	0.152292	0	0.027466	0.00635924	0.191188	2.315	2.095	0.22	0.11	0.135		9.5	420	42391.1	1023.63	15.419	0.686388	1e-12	3.55481	32.6015	1510.95	17.2694
20787	2020 06	ZG02	0.0148965	0.0177512	0.0477667	0.00656148	0.0267349	3.24925	0	0.434009	0.173416	0.131231	0.258368	0.0225192	0	1.94898	0	0	0	0	0.0331003	0	0	0.00735379	0.0803636	0.335	0.265	0.07	0.03	-1.115		12	500	43133.9	1024.46	18.9068	0.740156	1e-12	3.53517	33.5658	1510.88	16.877
20788	2020 06	700	0.045674	0	0.188653	0	0	9.48296	0.243184	1.22088	0.056846	0.302659	0.60004	0.116941	0	4.0261	0	0	0.29023	0.460904	0.36773	0.124766	0.0399506	0.0654093	0.236619	13.91	13.205	0.7	0.53	4.96		136	40	41342.3	1021.65	36.3362	72.2102	1e-12	3.52495	30.5097	1513.21	18.8394
20789	2020 06	710	0.0554613	0	0.219081	0.0239714	0.07357	5.31176	0.276047	0.585915	0.0218639	0.102904	0.382961	0.0604868	0	1.76984	0.010991	0	0.383103	0.391769	0.16715	0.0990789	0.0449444	0.190777	0.219583	7.52	7.02	0.5	0.325	3.05		76	100	41938.3	1022.27	20.012	25.6407	1e-12	3.5679	31.2315	1513.13	18.5327
20790	2020 06	780	0.0212058	0	0.477719	0.0253031	0.0238021	6.33827	0.499514	0.994488	0.0349822	0.136196	0.55089	0.0574625	0	0.888661	0.0131892	0.0883773	1.03612	0.0460904	0.0780033	0.108253	0.0861435	0.233021	0.26596	5.75	5.31	0.44	0.265	2.5		13.9	200	42452.7	1022.42	14.5952	3.20637	1e-12	3.53418	31.4936	1514.06	18.7494
20832	2020 07	130	0	0	0.144026	0.0093222	0.0454403	9.05932	0.499514	1.13974	0.221918	0.317792	0.473069	0.0604868	0	3.15428	0	0.057847	0.267012	0.432098	0.0947183	0	0.118603	0.0245285	0.187402							36	160	45564.3	1023.77	25.677	6.39397	9999	3.57894	33.5014	1518.37	19.4666
20833	2020 07	230	0	0	0.144026	0	0	8.986	0.384494	1.16392	0.38699	0.151329	0.50174	0.0564544	0	3.63696	0	0.101232	0.278621	0.311111	0.105862	0	0.116106	0.0218031	0.193081							21.4	200	45665.7	1023.94	26.3597	4.51918	9999	3.56953	33.68	1518.23	19.3487
20834	2020 07	330	0	0	0.0760699	0	0.0302935	7.34033	0.0920157	1.12061	0.59251	0.348058	0.429039	0.0373002	0	3.84089	0	0	0.0812644	0.109465	0.0724317	0	0.0212237	0	0.133453							20.5	400	45438.8	1024.66	23.8638	1.78181	9999	3.59041	34.2991	1516.11	18.3647
20835	2020 07	700																														43	80	43501.5	1022.43	17.4357	12.4014	9999	3.529	31.762	1516.59	19.5296
20836	2020 07	710	0.0538301	0.0389952	0.0720128	0.0159809	0.0670786	5.30362	0.14131	0.776155	0.22957	0.111984	0.343026	0.0393164	0	2.50696	0	0	0.110287	0.26502	0.083575	0.0917397	0.0299629	0.0136269	0.124935							47	200	45188.5	1023.77	19.4059	8.69895	9999	3.4405	33.4081	1517.49	19.1966
20837	2020 07	780	0	0.0573843	0.0834818	0	0.0199738	5.59628	0.189593	0.740091	0.32123	0.0721725	0.315064	0.0411	0	2.45515	0	0.0173047	0.127255	0.0576131	0.107147	0.0127024	0	0.0157234	0.109209							16	340	45209.6	1024.05	17.0245	2.51113	9999	3.53776	33.6711	1516.92	18.893
20838	2020 07	120	0	0	0.0956307	0.0152199	0	9.47365	0	1.46281	0.534103	0.306982	0.614375	0.118093	0	4.70657	0	0.0321372	0.149261	0.222222	0.111433	0	0.133763	0.0233605	0.22445							25.6		46720.6	1024.73	28.8692	5.52551	9999	3.54526	34.6693	1518.95	19.2089
20839	2020 07	215	0	0.0109238	0.0060794	0	0	1.473	0.0464506	0.173562		0.0178952	0.057415	0.00592612	0	0.727996	0	0.00914414	0.0706893	0.0345678	0.0331003	0	0	0	0.0203588							15.5	280	46272.5	1024.56	28.471	2.17842	9999	3.65736	34.4019	1518.29	19.0818
20840	2020 07	ZG02	0	0.0254317	0.0486847	0	0.012983	4.93701	0.101875	0.808899	0.369499	0.036319	0.355314	0.05343	0	2.8961	0	0	0.0493391	0.79506	0.0390017	0	0.0187268	0.0163523	0.119256							22	380	45945.4	1024.84	13.2236	1.58764	9999	3.54493	34.5891	1516.92	18.5292
20860	2020 08	120	0	0.0718869	0.111975	0	0.0346212	3.66935	0.168257	0.459701	0.119814	0.104115	0.204792	0.0346791	0	1.4937	0	0	0.0650115	0.225843	0.080232	0	0	0.020713	0.120392							24.2	240	49032.5	1023.94	7.64925	4.53774	9999	3.4696	34.5088	1525.58	21.6983
20861	2020 08	215	0	0.0366216	0.0949352	0.0117193	0.0173106	4.51663	0.194547	0.747797	0.103197	0.377718	0.281794	0.0370986	0	1.85291	0	0	0.127701	0.0599176	0.0624027	0	0.0359555	0.0196228	0.134021							13.5	260	48550.6	1023.97	9.36325	1.53949	9999	3.63914	34.4155	1524.53	21.338
20862	2020 08	ZG02	0.0114185	0.116138	0.0715057	0.0126515	0.012983	2.8066	0.170886	0.383938	0.159059	0.0907976	0.171513	0.0312515	0	1.1141	0	0.0241029	0.0609483	0.0201646	0.0306442	0.0201827	0	0.0340674	0.0724054							17.1	750	47888.7	1024.4	7.29119	0.904859	9999	3.51912	34.6464	1522.23	20.3975
20864	2020 08	130	0	0	0.202853	0	0	12.4545	0.357382	2.64645	0.0478272	2.26616	0.774369	0.0793889	0	5.88855	0	0	0.203161	0.468106	0.195008	0	0.0530594	0	0.314703							52	80	47314	1022.2	19.4926	11.264	9999	3.231	32.5218	1525.6	22.5358
20865	2020 08	710	0.0407804	0	0.432077	0.0399523	0	6.04498	0.581671	0.940337	0.062312	0.484254	0.368625	0.0927464	0	1.21981	0	0.10766	0.525316	0.115226	0.0947183	0.0788962	0.143572	0.0790363	0.218636							29	200	48087.6	1023.08	13.2232	9.85904	9999	3.521	33.4966	1525.38	22.0414
20866	2020 08	700	0.0130497	0	0.143011	0.00799045	0.0302935	9.09191	0.272761	1.90267	0.0644984	1.73423	0.597992	0.0604868	0	4.54433	0	0	0.127701	0.282304	0.156007	0	0.0561805	0.0258912	0.264067							47	110	47491	1022.43	19.7273	13.8475	9999	3.45792	32.7686	1525.48	22.3883
20867	2020 08	230	0.0309931	0	0.181554	0	0.0562595	9.10006	0.243184	1.67525	0.0426345	0.974561	0.538602	0.0292353	0	4.0841	0	0	0.13931	0.345678	0.13372	0.121096	0.0524352	0.00681347	0.24987							32	140	47012.1	1022.6	15.6554	5.51739	9999	3.41273	32.798	1524.12	21.8563
20868	2020 08	330	0.0205067	0.182139	0.149532	0.0175029	0	3.99895	0.351162	0.717835	0.109319	0.354543	0.275006	0.0345639	0	1.26578	0.00314027	0.0229552	0.252085	0.164609	0.0445733	0.0325021	0	0.0186884	0.118986							31	550	47899	1024.09	10.6077	1.14437	9999	3.53631	34.3624	1522.9	20.7568
20869	2020 08	780	0.0205067	0	0.308337	0.0281568	0	4.48311	0.328627	0.825935	0.0312341	0.473877	0.293145	0.0806491	0	1.18666	0	0.0477467	0.331691	0.118518	0.0541247	0.0167753	0.0556455	0.0451636	0.135752							15.9	260	47618	1023.04	10.3136	2.2291	9999	3.58838	33.3433	1524.47	21.7639
21283	2020 09	120																								1.15	0.94	0.21	0.26	2.98		28	80
21284	2020 09	130																								12.2	10.66	1.535	0.64	13.1		142	25
21285	2020 09	230																								11.6	10.055	1.545	0.675	12.665		79	60
21286	2020 09	330																								4.72	4.17	0.56	0.35	3.53		16	220
21287	2020 09	215																								2.16	1.9	0.265	0.21	1.47		14.9	240
21288	2020 09	700																								10.1	9.105	0.995	0.835	8.905		40	70
21289	2020 09	710																								3.06	1.995	1.055	0.45	2.98		58	100
21290	2020 09	780																								5.075	4.03	1.045	0.53	5.425		17.7	120
21291	2020 09	ZG02																								1.555	1.225	0.335	0.15	0.44		13.8	280
21560	2020 11	780	0.00931034	0	0.032134	0	0	1.16973	0.0603858	0.0850961	0.018311	0.0238603	0.041267	0.0201488	0	0.436444	0	0	0	0.13251	0.0717173	0.0333504	0	0.00643456	0.0525042	16.005	15.48	0.525	0.72	8.645		46	100	37543.5	1025.75	7.79771	8.53071	0.0163627	3.4174	33.6313	1491.3	10.8632
21561	2020 11	330	0.00957635	0	0.017866	0	0	1.33188	0.0557407	0.146842	0.0504706	0.0937367	0.0548518	0.00474089	0	0.665394	0	0.0060961	0.0165248	0.0362139	0.0315241	0.0145733	0.00356187	0.00262635	0.0434729	9.75	9.24	0.515	0.405	2.375		13.6	300	39185.8	1026.26	6.38463	2.67553	0.0144986	3.56307	34.4875	1495.23	11.6949
21562	2020 11	130	0.00931034	0.0068274	0.032134	0	0	1.53365	0.0510956	0.11964	0.0258508	0.0357904	0.0511352	0.00948179	0	0.641414	0	0	0	0.103704	0.0496504	0.0313886	0	0.00459612	0.0535757	9.535	8.805	0.73	0.455	3.71		40	120	37812.7	1026.16	8.45781	6.71504	1e-12	3.50514	34.105	1491.09	10.6429
21563	2020 11	230	0	0	0.0451612	0	0	1.10041	0.0418055	0.0850961	0.0161567	0.0208777	0.0331931	0.00711134	0	0.388736	0	0	0	0.0921809	0.0441337	0.027465	0	0	0.0450036	19.925	19.345	0.575	0.855	10.91		25.4	100	36907	1025.57	6.95141	5.70501	1e-12	3.51471	33.3168	1489.67	10.5112
21564	2020 11	700	0.026601	0	0.0409429	0	0.0136402	1.78245	0.066358	0.10953	0.0123099	0.0340861	0.0640793	0.0440226	0	0.653783	0	0	0	0.222222	0.149739	0.0700639	0	0.0105054	0.0704138	23.59	23.065	0.52	1.095	14.855		90	60	36086.3	1025.05	14.6434	30.8606	0.0133631	3.48992	32.6259	1488.31	10.3636
21565	2020 11	710	0.0116379	0	0.0369106	0	0.0143223	1.37552	0.0754822	0.0789877	0.00942477	0.0298253	0.0459769	0.0296306	0	0.488128	0	0	0	0.208847	0.103438	0.0490447	0	0.0103413	0.0723272	19.28	18.735	0.54	0.91	11.515		88	60	36829.9	1025.6	10.9087	21.3803	0.00948184	3.49012	33.3367	1489.32	10.4048
21568	2020 11	120	0.0103448	0.0098618	0.0279845	0	0.00530454	1.66073	0.0387088	0.168507	0.058643	0.0530228	0.06828	0.00526766	0	0.813793	0	0.00508008	0.00892542	0.0576131	0.0275836	0.0163482	0.00461724	0	0.0494087	11.29	10.85	0.44	0.38	3.155			280	38253.9	1026.2	8.31335	2.96532	0.0485898	3.56171	34.2355	1492.42	10.9759
21569	2020 11	215	0.0273834	0.0160645	0.0178806	0	0	2.20185	0.0327887	0.238884	0.0760317	0.12281	0.0934049	0.00488033	0	1.1475	0	0	0	0.0948921	0.0324513	0.0115399	0.00305553	0	0.0649212	8.56	8.055	0.5	0.35	1.255			480	39527.4	1026.3	8.75557	2.04944	0.000590844	3.54954	34.597	1496.19	11.9369
21570	2020 11	ZG02	0.0158276	0.0177512	0.0178039	0	0	1.73727	0.039483	0.212319	0.0829379	0.159565	0.0767029	0.00474089	0	0.911762	0	0	0.00963945	0.0835389	0.0275836	0.00490447	0	0	0.0519684	5.13	4.69	0.44	0.27	-0.68			560	40086.1	1026.32	6.84866	1.52906	1e-12	3.4881	34.7304	1497.85	12.3781
21610	2020 12	130	0.0186207	0.0136548	0.0223325	0	0.0136402	1.70818	0.0398148	0.120362	0.0230811	0.0426076	0.0666424	0.0220113	0	0.74718	0	0	0	0.246913	0.110334	0.0616562	0	0.00656588	0.0780675	16.65	15.775	0.87	0.6	11.345		39	80	36189	1026.28	11.5665	16.2001	0.00580233	3.30233	33.9292	1485.19	9.0693
21611	2020 12	230	0.0186207	0.0150203	0.0217121	0	0	1.68961	0.0418055	0.133963	0.0258508	0.044738	0.0699745	0.0201488	0	0.768637	0	0	0	0.190123	0.0606838	0.0490447	0	0.00459612	0.0685769	13.17	12.665	0.51	0.49	8.24		37	120	36332.8	1026.37	10.0091	11.5572	0.0056824	3.50671	34.0435	1485.47	9.10652
21612	2020 12	330	0.0148965	0.0163858	0.0187593	0	0	1.0259	0.0483086	0.0909939	0.033606	0.0262463	0.0380374	0.00568907	0	0.456588	0	0.00853453	0	0.0737447	0.0308936	0.0125554	0	0.00441227	0.0360029	12.655	11.88	0.775	0.48	5.915		16	260	37720.6	1026.43	5.92973	3.6219	0.00672601	3.53794	34.3642	1490.08	10.2689
21613	2020 12	780	0	0	0.0658601	0	0	1.09753	0.0619341	0.098998	0.0260303	0	0.0411175	0.0128399	0	0.416713	0	0	0	0	0	0.0457751	0	0	0.037503	17.325	17.09	0.23	0.65	10.545		23.6	180	34763.9	1026.13	6.10144	3.25618	0.00855744	3.48571	33.5097	1480.43	7.93332
21614	2020 12	710	0.0484138	0	0.0468982	0	0.0496505	2.68605	0.102191	0.144916	0.0193881	0.0536856	0.120213	0.0782247	0	1.09906	0	0	0	0.553085	0.264802	0.176561	0	0.0220614	0.107151	17.775	17.605	0.18	0.75	12.27		176	80	34279.8	1025.91	23.7086	54.1064	0.00592643	3.501	33.1867	1479.25	7.72815
21615	2020 12	700	0.0372414	0.0136548	0.0416873	0	0.0305541	2.82469	0.130062	0.134806	0.0172339	0.0477205	0.116624	0.0782247	0	1.12733	0.0141587	0	0.0578367	0.460904	0.275836	0.141249	0	0.0183845	0.0835781	20.11	19.945	0.17	0.84	20.385		202	20	33528.5	1025.26	25.7074	58.3508	0.00587832	3.6873	32.3648	1478.3	7.74492
21616	2020 12	120	0.0111724	0.0163858	0.0130273	0	0	1.30837	0.0557407	0.1129	0.0344677	0.044738	0.0502381	0.010667	0	0.600773	0	0	0	0.144033	0.0496504	0.0255032	0	0.00551534	0.0525042	13.555	12.905	0.65	0.47	9.48			120	36931.2	1026.32	8.38766	7.52516	0.00513412	3.42419	34.1063	1487.68	9.69081
21617	2020 12	215																								10.995	10.3	0.7	0.44	4.87		18.2	230	37685.4	1026.46	6.6958	3.00855	3.55546e-06	3.51154	34.3888	1489.88	10.2052
21618	2020 12	ZG02																								10.255	9.63	0.62	0.445	2.685		14.6	380	38313.9	1026.53	5.40623	1.59898	0.00736083	3.50342	34.59	1491.75	10.6632
21897	2021 01	130	0.0139655	0	0.0162841	0	0	0.0551671	0	0.108018	0	0.022369	0.0381271	0.0133338	1.1589	0.428493	0.0073743	0	0	0.172839	0.0388424	0.0367835	0	0.00689417	0.0388424	45	43.965	1.035	0.92	17.05		31	100	31503.5	1025.62	10.2694	8.39392	0.00711902	3.45018	32.4366	1468.8	5.31254
21898	2021 01	230	0	0	0.0138958	0	0	0.0441337	0	0.139909	0.0143616	0	0.0370805	0.0142227	1.10908	0.454703	0	0	0	0.115226	0.0400032	0.0235415	0	0	0.0400032	25.055	24.385	0.67	0.675	8.45			160	32878.5	1026.44	7.99172	4.29234	0.0109617	3.57669	33.5362	1472.09	5.78252
21899	2021 01	330	0	0.00546192	0.0236228	0	0	0.0220668	0	0.101228	0.0215423	0.0238603	0.0330136	0	0.707038	0.31947	0	0	0	0.0414814	0.0222875	0.0235415	0	0	0.0222875	21.61	21.21	0.395	0.77	10.005		15.2	180	33197.8	1026.24	5.48584	2.92739	0.0234388	3.62688	33.3652	1474	6.31859
21901	2021 01	215	0	0	0	0	0	0.0220668	0	0.136479	0.0229785	0.0258486	0.041267	0.0102719	0.883797	0.413473	0	0	0	0.0384087	0.0321454	0.0117707	0	0.00367689	0.0321454	20.855	20.345	0.515	0.675	7.81		19.9	240	33486.5	1026.55	7.0932	3.47008	0.018561	3.62294	33.7473	1474.24	6.25808
21902	2021 01	ZG02	0.00868965	0.0091032	0.0167907	0	0	0.0257447	0	0.134422	0.0323135	0.0258486	0.0400709	0.00553104	0.924233	0.439389	0	0.00508008	0	0.0499313	0.0307167	0.00915501	0.00484811	0.00428971	0.0307167	14.85	14.24	0.605	0.55	4.655		18.7	260	34700	1026.77	6.29044	2.54443	0.0126075	3.572	34.1827	1478.36	7.17232
21903	2021 01	700	0.0595862	0	0.0486352	0.0218716	0.0611083	0.463404	0	0.571979	0.0215423	0.119301	0.168657	0.151709	4.54029	1.71751	0	0	0	0.576131	0.214303	0.21972	0	0.0477996	0.214303	42.16	41.885	0.285	1.27	23.43		340	20	30310.4	1024.6	53.6929	108.977	0.00664739	3.58879	31.1336	1466.91	5.25553
21904	2021 01	710	0.0409655	0	0.0382134	0	0.0381927	0.264802	0	0.281875	0	0.0775458	0.105859	0.0782247	2.25282	0.915296	0	0	0	0.391769	0.115724	0.117707	0	0.0202229	0.115724	28.83	28.72	0.11	0.97	16.365		16.2	60	31132.9	1025.32	23.8967	36.9799	0.00923566	3.71717	32.0448	1468.17	5.28091
21905	2021 01	780	0	0	0.0208436	0	0	0.0588449	0	0.139909	0.0100531	0.0318137	0.0382767	0.0237045	1.12063	0.407583	0	0	0	0.0921809	0.0457179	0.0287729	0	0.00612815	0.0457179	29.465	29.315	0.16	0.965	16.26		44	80	31760.3	1025.7	10.1069	11.1718	0.0176299	3.59007	32.5615	1469.66	5.48506
21935	2021 02	120	0.0242069	0	0.0217121	0	0.00954817	0.104817	0	0.362116	0.0258508	0.0596507	0.124698	0.0248897	2.56474	1.1397	0	0.0106682	0.0289183	0.172839	0.0782205	0.0411975	0.00934992	0	0.0782205	25.695	25.105	0.59	0.695	14.505		41	80	30516.8	1026.54	14.9104	11.6869	0.00515857	3.43229	33.3274	1461.42	3.26361
21937	2021 02	330	0.00931034	0	0.0182382	0	0	0.0551671	0	0.22015	0.0236966	0.0357904	0.065489	0.010667	1.58564	0.694423	0	0	0.0192789	0.0979422	0.0428606	0	0	0.00643456	0.0428606	26.745	26.34	0.41	0.72	13.91		19.8	240	31413.2	1026.28	8.15752	3.46862	0.00879509	3.52508	33.1492	1466.32	4.48493
21938	2021 02	230	0.026601	0	0.0235732	0	0	0.110334	0	0.27482	0.0153874	0.0553899	0.0974004	0.0253976	2.05477	0.898636	0	0	0	0.18107	0.0673523	0.0448409	0	0.00787906	0.0673523	44.22	43.9	0.33	1.11	29.645		53		28730.2	1025.24	13.8447	14.1708	0.00571805	3.52475	31.6479	1457.18	2.78285
21939	2021 02	130	0.0335172	0	0.0312655	0	0.0343734	0.187568	0	0.29422	0	0.0715808	0.134566	0.0568907	2.4781	1.09553	0	0	0	0.368724	0.0942932	0.0980894	0	0.0147076	0.0942932	57.65	57.33	0.33	1.395	43.865		110	40	27605.5	1024.67	24.1467	39.2926	0.00260124	3.3688	30.8768	1453.47	2.16528
21941	2021 02	700	0.0409655	0	0.0486352	0	0.0611083	0.319969	0	0.450588	0.0215423	0.0715808	0.18301	0.10904	3.89911	1.51607	0.0188782	0	0	0.506995	0.152155	0.145172	0	0.0275767	0.152155	58.22	57.815	0.41	1.355	39.975		207	20	26908.1	1023.9	29.1542	62.0932	0.00439933	3.49645	29.9186	1452.69	2.27174
21942	2021 02	710	0.0446897	0	0.0434243	0	0.0381927	0.198602	0	0.388863	0	0.101406	0.159686	0.0687429	2.99798	1.3111	0	0	0	0.368724	0.111437	0.105937	0	0.0183845	0.111437	42.49	42.16	0.34	1.01	26.27		166	20	28677.4	1025.22	21.1643	38.6362	0.00730398	3.50553	31.6107	1457.01	2.75548
21943	2021 02	780	0	0	0.0196857	0	0	0.0735562	0	0.211234	0.00861693	0.0318137	0.065788	0.0205439	1.60585	0.657317	0	0	0	0.0921809	0.05429	0.0287729	0	0.00612815	0.05429	25.255	25.05	0.21	0.715	13.955		75	200	29259.3	1025.55	10.9356	11.6646	0.00947544	3.47094	32.0592	1458.71	3.01512
21944	2021 02	ZG02	0	0	0.0191067	0	0	0	0	0.158426	0.028005	0	0.057415	0	1.33436	0.572502	0	0	0	0	0.0385745	0	0	0	0.0385745	14.8	14.77	0.03	0.235	5.05		15.4	240	32948.1	1026.98	6.94147	2.68238	0.00402265	3.582	34.1408	1470.76	5.26156
21945	2021 02	215	0	0	0.0173697	0	0	0.0662005	0	0.292162	0.0236966	0.0536856	0.0968878	0.0142227	2.14884	0.95417	0	0	0	0.0921809	0.0600048	0	0	0	0.0600048	28.265	27.835	0.435	0.595	12.35		29	120	30971.3	1026.29	11.4751	6.06979	0.00347148	3.5245	33.101	1464.31	4.01737
22197	2021 03	120	0.160138	0	0.0277915	0	0	0.115851	0	1.26844	0	0.334044	0.444966	0.0284454	8.81198	3.26538	0	0.00914414	0	0.322633	0.192873	0.0196179	0	0	0.192873	18.83	18.74	0.09	0.22	8.83	0.65	39	80	32296.7	1024.44	49.401	7.97456	0.0078686	3.565	31.2769	1475.97	7.49141
22198	2021 03	130	0.163862	0	0.0434243	0	0	0.176535	0	1.20362	0.0452389	0.202812	0.409082	0.0497794	8.24878	3.29719	0	0.0182883	0	0.311111	0.231447	0.0588536	0.0103888	0	0.231447	42.32	42.18	0.14	0.55	15.27	1.69	57	80	31263.2	1024.06	33.1974	15.674	1e-12	3.55969	30.6957	1472.93	6.89616
22199	2021 03	330	0.0943448	0	0.00926384	0.00510337	0	0.0514893	0	0.885402	0.148642	0.127255	0.265544	0.0260749	6.01906	2.1993	0	0.00711211	0	0.0537722	0.117152	0	0.00415552	0	0.117152	8.76	8.66	0.1	0.08	1.69	0.62	18.7	360	33934.3	1025.99	32.4372	0.629293	0.00385683	3.40821	33.2214	1477.66	7.30187
22200	2021 03	215	0.156414	0	0.0347394	0	0	0.104817	0	1.64701	0.1271	0.283341	0.476365	0.0782247	10.0597	3.69476	0	0.0243844	0	0.155555	0.203588	0.0196179	0.0103888	0	0.203588	8.06	7.96	0.1	0.06	1.87	0.72	18.4	160	33901.4	1025.67	61.2877	2.50252	0.00646528	3.70956	32.8691	1478.5	7.63396
22201	2021 03	ZG02	0.054	0	0.0121588	0	0.0171867	0.038617	0	0.786986	0.146488	0.0924585	0.198261	0.0189636	4.84356	1.63092	0	0	0	0.0403292	0.0878642	0	0	0	0.0878642	5.17	5.03	0.14	0.05	0.67	0.7	8.8	600	34973.1	1026.45	31.0135	0.31038	0.00535775	3.58267	33.8859	1480.31	7.77653
22202	2021 03	230	0.181552	0	0.0314826	0	0	0.206877	0	1.37079	0.0632806	0.246059	0.522566	0.0340752	12.1522	4.16566	0	0.0133352	0	0.547324	0.306721	0.0490447	0.0090902	0	0.306721	31.31	31.21	0.1	0.39	10.61	0.98	56	60	31882.9	1024.62	50.6853	15.7015	1e-12	3.52564	31.4024	1473.67	6.86035
22203	2021 03	700	0.0670345	0	0.0347394	0	0.0229156	0.143434	0	0.934095	0	0.161057	0.339107	0.0402976	7.98883	2.81303	0	0.0182883	0	0.253497	0.207874	0.0588536	0.0103888	0	0.207874	27.53	27.42	0.11	0.5	12.06	1.29	70	40	30958.3	1024	32.2041	18.7971	1e-12	3.48267	30.586	1471.81	6.64717
22204	2021 03	710	0.054	0	0.0217121	0	0	0.0827507	0	0.629588	0.0129254	0.143162	0.228763	0.021334	5.3981	1.80939	0	0.00762012	0	0.213168	0.133939	0.027465	0	0	0.133939	30.8	30.7	0.1	0.41	8.11	0.63	42	80	31867.7	1024.75	28.8732	10.9801	1e-12	3.6512	31.5408	1473.18	6.69131
22205	2021 03	780	0.111724	0	0.0217121	0	0	0.132401	0	1.04828	0.0484702	0.340009	0.34449	0.0225192	8.42207	2.70525	0	0.00762012	0	0.299588	0.200373	0.0196179	0.00831104	0	0.200373	12.79	12.73	0.06	0.15	2.31	0.52	28	120	32596.4	1025.28	38.1722	6.65204	1e-12	3.53018	32.2299	1474.5	6.80881
22217	2021 04	120	0.281379	0	0.0540391	0	0	27.1878	0	4.20893	1.63722	0.437438	1.14431	0.136959	0	10.3663	0	0.0474141	0	0.588933	0.637487	0.0784715	0	0	0.60481	3.1	3	0.1	0.11	0.38	0.9	144	40	33203.6	1023.61	123.101	25.5469	0.00338393	3.5742	30.5735	1482.21	9.37424
22218	2021 04	215	0.14069	0	0.0231596	0	0	16.097	0	2.55756	1.42179	0.291625	0.594086	0.0684796	0	5.9135	0	0	0	0	0	0	0	0	0.276213	3.39	3.27	0.12	0.05	0.07	0.61	47	140	33848.7	1024.46	120.069	2.17398	0.00335936	3.50537	31.5761	1481.99	8.98414
22219	2021 04	ZG02	0.124138	0	0	0	0	11.1678	0	1.76745	1.03403	0.318137	0.382767	0.0421413	0	3.69888	0	0	0	0	0.122594	0	0	0	0.171442	3.75	3.68	0.07	0.06	1.28	0.61	48	200	34341.9	1025.01	107.323	1.01619	0.00334098	3.60747	32.2504	1482.15	8.80393
22220	2021 04	330	0.0662069	0	0	0	0	8.85723	0	1.38176	0.785098	0.357904	0.35087	0.0526766	0	3.31407	0	0	0	0.230452	0.171631	0	0	0	0.161918	5.3	5.19	0.11	0.07	0.87	1.11	51	160	34083.1	1025.06	94.7533	3.82531	0.00312405	3.59764	32.2576	1481.02	8.49929
22221	2021 04	230	0.347586	0	0.0636889	0	0	42.1681	0.216769	6.69535	2.38402	2.00824	1.78824	0.165931	0	16.7156	0	0.0508008	0	0	0.257447	0.104629	0	0	0.842924	5.09	4.99	0.1	0.14	1.77	0.7	150	60	33141.8	1023.79	123.09	23.2784	0.00332569	3.50775	30.7437	1481.41	9.10226
22222	2021 04	130	0.190345	0	0	0	0	27.804	0	4.10034	1.61807	0.861621	1.18817	0.126424	0	9.70661	0	0.0338672	0	0.358481	0.563931	0.0697525	0	0	0.585761	3.11	3.02	0.09	0.12	0.31	1.48	115	20	32771.6	1023.45	123.095	29.5413	0.00308187	3.32563	30.3196	1481.08	9.15403
22247	2021 05	W07bis	0	0.0291302	0	0	0	3.25792	0	0.543716	0.344677	0.310183	0.169853	0	0	1.55023	0	0	0	0	0	0.0575458	0	0	0.0628622	0.08	0.07	0.01	0.01	-0.34		50	250	36995.9	1025.23	108.159	1.7247	0.00342608	3.50518	32.9897	1490.9	10.9696
22249	2021 05	435	0	0	0.0150537	0	0	1.05131	0	0.203332	0.133562	0.127255	0.0621996	0.0142227	0	0.574858	0	0	0	0	0	0	0	0	0.022859	3.77	3.66	0.11	0.02	0.97		6.5	500	37337.8	1025.75	17.1616	0.61006	0.00335545	3.5412	33.5889	1490.62	10.6856
22250	2021 05	W10	0.00496552	0.0109238	0	0	0	0.365072	0	0.0584158	0.0528505	0.0143162	0.0210522	0	0	0.172457	0	0	0.0119958	0.0337997	0	0	0	0.00833429	0.00800064	8.31	8.12	0.19	0.05	4.47	0.86	12.3	900	37588.1	1026.37	6.56105	0.286133	0.00349595	3.54767	34.2789	1489.79	10.2168
22251	2021 05	130	0.0319212	0.0390137	0.0595533	0	0	3.72994	0	0.556876	0.240043	0.426076	0.191383	0.0293484	0	2.04297	0	0	0.0612029	0.5048	0.0840642	0.0560511	0	0.0122563	0.112254	1.67	1.59	0.08	0.01	-1.38		16.9	160	38604.8	1025.16	28.7711	4.86929	0.00285088	3.56469	33.2516	1496.28	12.4349
22252	2021 05	230	0	0.0546192	0.0208436	0	0	1.44411	0	0.178618	0.116329	0.027837	0.0909071	0.0142227	0	0.629045	0	0	0	0.0921809	0	0.0418515	0	0.00980505	0.0357171	1.68	1.62	0.06	0.01	-0.13		14.7	380	38427.4	1025.57	13.0737	1.13735	0.00333066	3.54045	33.6251	1494.64	11.826
22253	2021 05	330	0	0.0121376	0.0131238	0	0.0101847	0.562241	0	0.0928662	0.0536165	0.0344648	0.0374792	0.00737472	0	0.31413	0	0	0	0.0256058	0	0	0	0.00980505	0.0142869	4.76	4.72	0.04	0.02	1.11		10.6	550	37765.3	1025.44	5.11825	0.485421	0.00337822	3.53985	33.3631	1492.85	11.3991
22254	2021 05	ZG02	0.00902821	0.0364128	0	0	0.0123451	0.819206	0	0.133444	0.101836	0.0506127	0.0521955	0.0162819	0	0.438354	0	0	0	0.0605228	0	0	0	0.00817087	0.0225126	6.65	6.56	0.09	0.02	1.55		9	500	38299.3	1026.23	8.46432	1.28796	0.00367617	3.6212	34.2768	1492.49	10.9802
22255	2021 05	700	0.0319212	0	0.0314309	0	0	2.80571	0	0.386764	0.125151	0.0568101	0.128159	0.0248333	0	1.1477	0	0	0	0.285322	0.147112	0	0	0.00875451	0.0775572	7.6	7.47	0.13	0.05	6.35		29	40	35372	1022.74	21.2453	8.58211	0.00346229	3.549	30.1343	1492.72	12.4792
22256	2021 05	710	0.0496552	0	0.0509511	0	0.0254618	6.65447	0	0.986329	0.272869	0.143162	0.327744	0.0537301	0	2.91198	0	0	0	0.291906	0.970941	0	0	0.0147076	0.180014	7.87	7.67	0.2	0.04	6.21	0.3	11.1	160	35745.9	1023.11	27.6747	2.14789	0.0033742	3.56089	30.5867	1492.85	12.358
22257	2021 05	780	0.035468	0.0260091	0.0165426	0	0	3.961	0	0.56811	0.108737	0.0965773	0.205054	0.0361211	0	1.83093	0	0	0	0	0.126096	0	0	0.0210108	0.102049	5.89	5.74	0.15	0.02	2.23		57	280	36802	1024.04	17.6912	1.15715	0.00335096	3.51406	31.7426	1493.61	12.1805
22258	2021 05	LW01	0	0.0118899	0	0	0.0145496	0.490409	0	0.060525	0.0574462	0.0129852	0.0248994	0.00387012	0	0.218288	0	0	0.0174865	0.0595727	0	0.0128117	0	0.00450232	0.0110796	0.46	0.34	0.12	0.01	0.49		6.7	600	37829.4	1026.45	5.51452	0.552918	0.00325294	3.52036	34.4115	1490.37	10.3353
22259	2021 05	LW02	0.0148965	0.00849632	0.00463192	0	0	0.95504	0	0.134806	0.122552	0.0397671	0.0398715	0	0	0.331407	0	0	0	0.0768174	0	0.0139505	0	0	0.0180967	7.57	7.37	0.2	0.02	2.33		9.1	550	37135.3	1026.29	23.8189	0.310929	0.00353862	3.54882	34.1076	1488.48	9.91007
22260	2021 05	421	0.00827586	0	0.0150109	0	0.00754423	0.67178	0	0.0944472	0.0941479	0.0162014	0.0372134	0.00936473	0	0.28708	0	0	0.0079337	0	0	0.0164693	0	0.00680906	0.0169326	3.77	3.66	0.11	0.02	0.99		8.2	650	38098.1	1026.25	7.45859	8.9154	0.00344551	3.53473	34.2562	1491.78	10.7873
22261	2021 05	W08	0.00893793	0.0189347	0	0	0.0071293	0.443632	0	0.0736938	0.0660631	0.0174975	0.040669	0.0139066	0	0.248791	0	0	0.0239915	0.0368724	0	0.0188332	0	0.00441227	0.012001	4.71	4.65	0.06	0.02	3.04	0.66	10	1050	38073.8	1026.46	4.13411	0.429742	0.00358239	3.42692	34.4739	1491.14	10.5304
22262	2021 05	W09	0	0	0	0	0.0118822	0.885723	0	0.148286	0.104361	0.0503717	0.0510356	0.00948179	0	0.419363	0	0	0	0.0512116	0	0.0191819	0	0.00490252	0.0171442	1.8	1.79	0	0.01	0.03		9.3	800	37457.7	1026.16	14.8695	0.580792	0.0034606	3.52417	34.0404	1489.9	10.3295
22263	2021 05	215	0	0.0509779	0.0154397	0	0.0101847	0.985848	0	0.132559	0.112977	0.0477205	0.0454535	0.00842825	0	0.406798	0	0	0	0.0409693	0	0	0	0.00408544	0.0190491	3.2	3.1	0.11	0.02	1.28		8.8	550	38374.7	1025.92	11.6572	0.588865	0.00347564	3.48471	33.9689	1493.56	11.3928
22264	2021 05	120	0.0347586	0.120162	0.0544251	0	0	3.95109	0.0619341	0.672905	0.455261	0.318137	0.246406	0.0284454	0	2.27116	0	0	0.0599788	0.337997	0.0735562	0	0	0.00980505	0.118581	0.51	0.47	0.04	0.01	0.29		33	200	38912.5	1025.59	39.177	3.70336	0.00346617	3.54565	33.7421	1496.13	12.2178
22766	2021 06	120																								3.35	2.55	0.79	0	5.39			120	42634.4	1023.06	27.2705	4.93821	0.00458003	3.61567	32.1312	1512.95	18.1206
22767	2021 06	130																								10.45	8.99	1.46	0.01	11.64		56	60	41214.2	1022.14	22.9192	13.5413	0.00529917	3.4011	30.9279	1511.62	18.1357
22768	2021 06	230																								6.53	5.93	0.61	0	4.11		18.5	160	42169.9	1023.04	20.444	3.29767	0.00510813	3.436	32.0001	1511.81	17.788
22769	2021 06	215																								3.64	3.33	0.31	-0.02	-0.55		14.2	420	42461.7	1023.43	33.4627	1.00086	0.00452203	3.44714	32.4309	1511.62	17.5572
22770	2021 06	ZG02																								1.23	1.05	0.18	0	-0.54		22.4	700	43125.6	1024.31	22.4665	0.835137	0.00444699	3.47788	33.4244	1511.2	17.038
22771	2021 06	330																								0.29	0.25	0.04	-0.07	-0.55		10.2	420	42695.2	1024.09	27.9608	1.081	0.004544	3.50547	33.1129	1510.62	16.9637
22772	2021 06	700																								3.79	3.3	0.49	-0.02	1.89		110	60	40792.1	1022.05	39.638	22.8668	0.00492776	3.50612	30.7392	1510.76	17.9165
22773	2021 06	710																								2.57	1.99	0.58	-0.01	2.48		108	40	41604.3	1022.71	26.9163	26.098	0.00498218	3.50786	31.5538	1511.18	17.7463
22774	2021 06	780																								1.04	0.73	0.31	-0.02	-0.42		48	160	41929.8	1023.03	31.5642	2.70848	0.00470841	3.53753	31.9326	1511.22	17.6146
22813	2021 07	710	0.0322759	0.0418747	0.0799007	0	0.0305541	2.35679	0.0681275	0.265118	0.0861693	0.0238603	0.102869	0.015803	0	0.897626	0	0.0142242	0.145663	0.261179	0.0514893	0.0758558	0	0.00857942	0.125724	2.51	2.19	0.31	0.14	0.44		38	100
22814	2021 07	780	0	0.0196069	0.0774956	0	0.0176274	1.98177	0.0619341	0.247144	0.114892	0.0244721	0.0956917	0.0133717	0	0.733977	0	0	0.174663	0.0945445	0.0396072	0	0	0.00754234	0.0747312	1.36	1.11	0.25	0.1	-0.54		12.5	280
22815	2021 07	700	0	0	0.0856906	0	0	6.63137	0.123868	0.759406	0.0287231	0.151115	0.299036	0.0537301	0	2.55859	0	0	0.188505	0.291906	0.161824	0.03662	0	0.0147076	0.240019	12.28	11.63	0.65	0.3	4.3		45	70
22816	2021 07	130	0	0	0.277915	0.0204135	0.0407389	9.1268	0.383991	0.838042	0.0229785	0.135208	0.449751	0.0948178	0	2.63398	0	0	0.80543	0.460904	0.220668	0.151712	0.0526366	0.0269639	0.308596	13.13	12.33	0.8	0.44	9.27		74	20
22817	2021 07	230	0.0297931	0.0509779	0.14359	0	0.037344	3.12699	0.247736	0.363976	0.0421272	0.0530228	0.151512	0.0294989	0	1.0115	0	0.0270938	0.239915	0.30727	0.0588449	0.083703	0.035091	0.0114392	0.144773	8.69	8.07	0.62	0.35	8.32		26	90
22818	2021 07	330	0	0.0191167	0.0631099	0	0.0127309	1.57697	0.123868	0.212881	0.102685	0.0477205	0.0885148	0.0102719	0	0.571324	0	0.0121922	0.205642	0.0499313	0.0257447	0	0	0.00551534	0.0571474	1.32	1.12	0.2	0.09	-0.13		16.1	470
22819	2021 07	120	0	0	0.109313	0	0	8.27188	0.18828	1.06856	0.232083	0.356313	0.490898	0.0594192	0	3.12685	0	0.0195075	0.263907	0.362578	0.0882674	0.0209257	0.0199465	0	0.261735	3.51	3.48	0.03	-0.03	-0.53		21.5	140
22820	2021 07	215	0	0.0174781	0.0324234	0	0.0224064	7.17204	0.0743209	0.949931	0.477952	0.330862	0.378939	0.0328702	0	3.30025	0	0	0.13024	0.153635	0.0882674	0	0	0	0.185158	0.6	0.5	0.1	0.07	0.22	1.03	16.5	320
22821	2021 07	ZG02	0	0.0218477	0.0111166	0	0	2.74497	0.0297284	0.279497	0.189573	0.034995	0.126313	0.0139066	0	1.1516	0	0	0.0514104	0.0614539	0	0	0	0	0.0822923	0.5	0.35	0.15	0.07	0.42	0.69	21.5	500
